# Towards autonomous biology: Compiler-Verified Protocols as a Foundation for Real-World AI Execution

**DOI:** 10.64898/2026.05.05.720956

**Authors:** Renjian Song, Yaokai Fu, Ziyan Zhao, Jigang Yu, Qing Yuan, Chang-Ting Chen

**Author notes:** These authors contributed equally to this manuscript (Renjian Song, Yaokai Fu).

## Abstract

Artificial intelligence has advanced from analyzing experimental data to autonomously generating hypotheses, designing experiments, and coordinating closed loop discovery. Yet the translation from computational reasoning to physical execution remains bottlenecked by the experimental protocol, which in biology still relies on ambiguous natural-language descriptions: a medium other engineering disciplines abandoned decades ago in favor of compiler verified specification languages. This deficit fragments reproducibility along three axes: protocol accuracy, pre execution verification, and cross platform portability. Existing formalisms address only subsets of these challenges, trading expressiveness for rigor, portability for standardization, or usability for provenance. Here we introduce the Biology Protocol Language (BPL), a domain specific language with a biology-native type system in which every quantity carries physical units, every reagent declares its physical form, and every container maintains compiler-tracked state, so that implicit assumptions must be stated explicitly and physically impossible operations are rejected at compile time. We further develop BPL-COGEN, a pipeline that couples a fine tuned 30 billion parameter language model with the deterministic compiler in a closed generate validate repair loop, iteratively correcting the translation from natural language SOPs to BPL through compiler diagnostics until all physical, dimensional, and state constraints are satisfied. On a benchmark of 300 published *Nature Protocols* papers, BPL COGEN achieved an overall fidelity score of 95.1 against the source protocols as ground truth. Wet-lab experiment and cross-platform validation in GFP expression library construction and HPLC to UHPLC method translation confirmed that a single BPL source yielded reproducible execution across manual and liquid handler assisted contexts. The results established a novel pipeline that generates compiler-verified protocols, which is an essential prerequisite for physically embodied AI in biology.
