## Supplementary file 8 for "Towards autonomous biology: Compiler-Verified Protocols as a Foundation for Real-World AI Execution"

source_plate	source_well	destination_plate	destination_well	transfer_volume_uL	set_identifier	step_id
GibsonPlate_DasherGFP	A1	TransformPlate_DasherGFP	A1	2		step_0261
GibsonPlate_DasherGFP	A2	TransformPlate_DasherGFP	A2	2		step_0263
GibsonPlate_DasherGFP	A3	TransformPlate_DasherGFP	A3	2		step_0265
GibsonPlate_DasherGFP	A4	TransformPlate_DasherGFP	A4	2		step_0267
GibsonPlate_DasherGFP	A5	TransformPlate_DasherGFP	A5	2		step_0269
GibsonPlate_DasherGFP	A6	TransformPlate_DasherGFP	A6	2		step_0271
GibsonPlate_DasherGFP	A7	TransformPlate_DasherGFP	A7	2		step_0273
GibsonPlate_DasherGFP	A8	TransformPlate_DasherGFP	A8	2		step_0275
GibsonPlate_DasherGFP	A9	TransformPlate_DasherGFP	A9	2		step_0277
GibsonPlate_DasherGFP	A10	TransformPlate_DasherGFP	A10	2		step_0279
GibsonPlate_DasherGFP	A11	TransformPlate_DasherGFP	A11	2		step_0281
