## Supplementary file 7 for "Towards autonomous biology: Compiler-Verified Protocols as a Foundation for Real-World AI Execution"

source_plate	source_well	destination_plate	destination_well	transfer_volume_uL	set_identifier	step_id
ReagentPlate_DasherGFP	A2	GibsonPlate_DasherGFP	A1	5		step_0236
ReagentPlate_DasherGFP	A2	GibsonPlate_DasherGFP	A2	5		step_0238
ReagentPlate_DasherGFP	A2	GibsonPlate_DasherGFP	A3	5		step_0240
ReagentPlate_DasherGFP	A2	GibsonPlate_DasherGFP	A4	5		step_0242
ReagentPlate_DasherGFP	A2	GibsonPlate_DasherGFP	A5	5		step_0244
ReagentPlate_DasherGFP	A2	GibsonPlate_DasherGFP	A6	5		step_0246
ReagentPlate_DasherGFP	A2	GibsonPlate_DasherGFP	A7	5		step_0248
ReagentPlate_DasherGFP	A2	GibsonPlate_DasherGFP	A8	5		step_0250
ReagentPlate_DasherGFP	A2	GibsonPlate_DasherGFP	A9	5		step_0252
ReagentPlate_DasherGFP	A2	GibsonPlate_DasherGFP	A10	5		step_0254
ReagentPlate_DasherGFP	A2	GibsonPlate_DasherGFP	A11	5		step_0256
