## Supplementary file 6 for "Towards autonomous biology: Compiler-Verified Protocols as a Foundation for Real-World AI Execution"

source_plate	source_well	destination_plate	destination_well	transfer_volume_uL	set_identifier	step_id
PCRPlate_DasherGFP	A1	GibsonPlate_DasherGFP	A1	2.5		step_0192
PCRPlate_DasherGFP	B1	GibsonPlate_DasherGFP	A1	2.5		step_0194
PCRPlate_DasherGFP	A2	GibsonPlate_DasherGFP	A2	2.5		step_0196
PCRPlate_DasherGFP	B2	GibsonPlate_DasherGFP	A2	2.5		step_0198
PCRPlate_DasherGFP	A3	GibsonPlate_DasherGFP	A3	2.5		step_0200
PCRPlate_DasherGFP	B3	GibsonPlate_DasherGFP	A3	2.5		step_0202
PCRPlate_DasherGFP	A4	GibsonPlate_DasherGFP	A4	2.5		step_0204
PCRPlate_DasherGFP	B4	GibsonPlate_DasherGFP	A4	2.5		step_0206
PCRPlate_DasherGFP	A5	GibsonPlate_DasherGFP	A5	2.5		step_0208
PCRPlate_DasherGFP	B5	GibsonPlate_DasherGFP	A5	2.5		step_0210
PCRPlate_DasherGFP	A6	GibsonPlate_DasherGFP	A6	2.5		step_0212
PCRPlate_DasherGFP	B6	GibsonPlate_DasherGFP	A6	2.5		step_0214
PCRPlate_DasherGFP	A7	GibsonPlate_DasherGFP	A7	2.5		step_0216
PCRPlate_DasherGFP	B7	GibsonPlate_DasherGFP	A7	2.5		step_0218
PCRPlate_DasherGFP	A8	GibsonPlate_DasherGFP	A8	2.5		step_0220
PCRPlate_DasherGFP	B8	GibsonPlate_DasherGFP	A8	2.5		step_0222
PCRPlate_DasherGFP	A9	GibsonPlate_DasherGFP	A9	2.5		step_0224
PCRPlate_DasherGFP	B9	GibsonPlate_DasherGFP	A9	2.5		step_0226
PCRPlate_DasherGFP	A10	GibsonPlate_DasherGFP	A10	2.5		step_0228
PCRPlate_DasherGFP	B10	GibsonPlate_DasherGFP	A10	2.5		step_0230
PCRPlate_DasherGFP	A11	GibsonPlate_DasherGFP	A11	2.5		step_0232
PCRPlate_DasherGFP	B11	GibsonPlate_DasherGFP	A11	2.5		step_0234
