## Supplementary file 5 for "Towards autonomous biology: Compiler-Verified Protocols as a Foundation for Real-World AI Execution"

source_plate	source_well	destination_plate	destination_well	transfer_volume_uL	set_identifier	step_id
ReagentPlate_DasherGFP	A1	PCRPlate_DasherGFP	A1	44		step_0145
ReagentPlate_DasherGFP	A1	PCRPlate_DasherGFP	A2	44		step_0147
ReagentPlate_DasherGFP	A1	PCRPlate_DasherGFP	A3	44		step_0149
ReagentPlate_DasherGFP	A1	PCRPlate_DasherGFP	A4	44		step_0151
ReagentPlate_DasherGFP	A1	PCRPlate_DasherGFP	A5	44		step_0153
ReagentPlate_DasherGFP	A1	PCRPlate_DasherGFP	A6	44		step_0155
ReagentPlate_DasherGFP	A1	PCRPlate_DasherGFP	A7	44		step_0157
ReagentPlate_DasherGFP	A1	PCRPlate_DasherGFP	A8	44		step_0159
ReagentPlate_DasherGFP	A1	PCRPlate_DasherGFP	A9	44		step_0161
ReagentPlate_DasherGFP	A1	PCRPlate_DasherGFP	A10	44		step_0163
ReagentPlate_DasherGFP	A1	PCRPlate_DasherGFP	A11	44		step_0165
ReagentPlate_DasherGFP	A1	PCRPlate_DasherGFP	B1	44		step_0167
ReagentPlate_DasherGFP	A1	PCRPlate_DasherGFP	B2	44		step_0169
ReagentPlate_DasherGFP	A1	PCRPlate_DasherGFP	B3	44		step_0171
ReagentPlate_DasherGFP	A1	PCRPlate_DasherGFP	B4	44		step_0173
ReagentPlate_DasherGFP	A1	PCRPlate_DasherGFP	B5	44		step_0175
ReagentPlate_DasherGFP	A1	PCRPlate_DasherGFP	B6	44		step_0177
ReagentPlate_DasherGFP	A1	PCRPlate_DasherGFP	B7	44		step_0179
ReagentPlate_DasherGFP	A1	PCRPlate_DasherGFP	B8	44		step_0181
ReagentPlate_DasherGFP	A1	PCRPlate_DasherGFP	B9	44		step_0183
ReagentPlate_DasherGFP	A1	PCRPlate_DasherGFP	B10	44		step_0185
ReagentPlate_DasherGFP	A1	PCRPlate_DasherGFP	B11	44		step_0187
