## Supplementary file 4 for "Towards autonomous biology: Compiler-Verified Protocols as a Foundation for Real-World AI Execution"

source_plate	source_well	destination_plate	destination_well	transfer_volume_uL	set_identifier	step_id
TemplatePlate_DasherGFP	A1	PCRPlate_DasherGFP	A1	1		step_0101
TemplatePlate_DasherGFP	A1	PCRPlate_DasherGFP	A2	1		step_0103
TemplatePlate_DasherGFP	A1	PCRPlate_DasherGFP	A3	1		step_0105
TemplatePlate_DasherGFP	A1	PCRPlate_DasherGFP	A4	1		step_0107
TemplatePlate_DasherGFP	A1	PCRPlate_DasherGFP	A5	1		step_0109
TemplatePlate_DasherGFP	A1	PCRPlate_DasherGFP	A6	1		step_0111
TemplatePlate_DasherGFP	A1	PCRPlate_DasherGFP	A7	1		step_0113
TemplatePlate_DasherGFP	A1	PCRPlate_DasherGFP	A8	1		step_0115
TemplatePlate_DasherGFP	A1	PCRPlate_DasherGFP	A9	1		step_0117
TemplatePlate_DasherGFP	A1	PCRPlate_DasherGFP	A10	1		step_0119
TemplatePlate_DasherGFP	A1	PCRPlate_DasherGFP	A11	1		step_0121
TemplatePlate_DasherGFP	A1	PCRPlate_DasherGFP	B1	1		step_0123
TemplatePlate_DasherGFP	A1	PCRPlate_DasherGFP	B2	1		step_0125
TemplatePlate_DasherGFP	A1	PCRPlate_DasherGFP	B3	1		step_0127
TemplatePlate_DasherGFP	A1	PCRPlate_DasherGFP	B4	1		step_0129
TemplatePlate_DasherGFP	A1	PCRPlate_DasherGFP	B5	1		step_0131
TemplatePlate_DasherGFP	A1	PCRPlate_DasherGFP	B6	1		step_0133
TemplatePlate_DasherGFP	A1	PCRPlate_DasherGFP	B7	1		step_0135
TemplatePlate_DasherGFP	A1	PCRPlate_DasherGFP	B8	1		step_0137
TemplatePlate_DasherGFP	A1	PCRPlate_DasherGFP	B9	1		step_0139
TemplatePlate_DasherGFP	A1	PCRPlate_DasherGFP	B10	1		step_0141
TemplatePlate_DasherGFP	A1	PCRPlate_DasherGFP	B11	1		step_0143
