## Supplementary file 3 for "Towards autonomous biology: Compiler-Verified Protocols as a Foundation for Real-World AI Execution"

source_plate	source_well	destination_plate	destination_well	transfer_volume_uL	set_identifier	step_id
PrimerPlate_DasherGFP	A1	PCRPlate_DasherGFP	A1	2.5		step_0013
PrimerPlate_DasherGFP	B2	PCRPlate_DasherGFP	A1	2.5		step_0015
PrimerPlate_DasherGFP	A1	PCRPlate_DasherGFP	A2	2.5		step_0017
PrimerPlate_DasherGFP	B3	PCRPlate_DasherGFP	A2	2.5		step_0019
PrimerPlate_DasherGFP	A1	PCRPlate_DasherGFP	A3	2.5		step_0021
PrimerPlate_DasherGFP	B4	PCRPlate_DasherGFP	A3	2.5		step_0023
PrimerPlate_DasherGFP	A1	PCRPlate_DasherGFP	A4	2.5		step_0025
PrimerPlate_DasherGFP	B5	PCRPlate_DasherGFP	A4	2.5		step_0027
PrimerPlate_DasherGFP	A1	PCRPlate_DasherGFP	A5	2.5		step_0029
PrimerPlate_DasherGFP	B6	PCRPlate_DasherGFP	A5	2.5		step_0031
PrimerPlate_DasherGFP	A1	PCRPlate_DasherGFP	A6	2.5		step_0033
PrimerPlate_DasherGFP	B7	PCRPlate_DasherGFP	A6	2.5		step_0035
PrimerPlate_DasherGFP	A1	PCRPlate_DasherGFP	A7	2.5		step_0037
PrimerPlate_DasherGFP	B8	PCRPlate_DasherGFP	A7	2.5		step_0039
PrimerPlate_DasherGFP	A1	PCRPlate_DasherGFP	A8	2.5		step_0041
PrimerPlate_DasherGFP	B9	PCRPlate_DasherGFP	A8	2.5		step_0043
PrimerPlate_DasherGFP	A1	PCRPlate_DasherGFP	A9	2.5		step_0045
PrimerPlate_DasherGFP	B10	PCRPlate_DasherGFP	A9	2.5		step_0047
PrimerPlate_DasherGFP	A1	PCRPlate_DasherGFP	A10	2.5		step_0049
PrimerPlate_DasherGFP	B11	PCRPlate_DasherGFP	A10	2.5		step_0051
PrimerPlate_DasherGFP	A1	PCRPlate_DasherGFP	A11	2.5		step_0053
PrimerPlate_DasherGFP	B12	PCRPlate_DasherGFP	A11	2.5		step_0055
PrimerPlate_DasherGFP	A3	PCRPlate_DasherGFP	B1	2.5		step_0057
PrimerPlate_DasherGFP	A2	PCRPlate_DasherGFP	B1	2.5		step_0059
PrimerPlate_DasherGFP	A4	PCRPlate_DasherGFP	B2	2.5		step_0061
PrimerPlate_DasherGFP	A2	PCRPlate_DasherGFP	B2	2.5		step_0063
PrimerPlate_DasherGFP	A5	PCRPlate_DasherGFP	B3	2.5		step_0065
PrimerPlate_DasherGFP	A2	PCRPlate_DasherGFP	B3	2.5		step_0067
PrimerPlate_DasherGFP	A6	PCRPlate_DasherGFP	B4	2.5		step_0069
PrimerPlate_DasherGFP	A2	PCRPlate_DasherGFP	B4	2.5		step_0071
PrimerPlate_DasherGFP	A7	PCRPlate_DasherGFP	B5	2.5		step_0073
PrimerPlate_DasherGFP	A2	PCRPlate_DasherGFP	B5	2.5		step_0075
PrimerPlate_DasherGFP	A8	PCRPlate_DasherGFP	B6	2.5		step_0077
PrimerPlate_DasherGFP	A2	PCRPlate_DasherGFP	B6	2.5		step_0079
PrimerPlate_DasherGFP	A9	PCRPlate_DasherGFP	B7	2.5		step_0081
PrimerPlate_DasherGFP	A2	PCRPlate_DasherGFP	B7	2.5		step_0083
PrimerPlate_DasherGFP	A10	PCRPlate_DasherGFP	B8	2.5		step_0085
PrimerPlate_DasherGFP	A2	PCRPlate_DasherGFP	B8	2.5		step_0087
PrimerPlate_DasherGFP	A11	PCRPlate_DasherGFP	B9	2.5		step_0089
PrimerPlate_DasherGFP	A2	PCRPlate_DasherGFP	B9	2.5		step_0091
PrimerPlate_DasherGFP	A12	PCRPlate_DasherGFP	B10	2.5		step_0093
PrimerPlate_DasherGFP	A2	PCRPlate_DasherGFP	B10	2.5		step_0095
PrimerPlate_DasherGFP	B1	PCRPlate_DasherGFP	B11	2.5		step_0097
PrimerPlate_DasherGFP	A2	PCRPlate_DasherGFP	B11	2.5		step_0099
